# CsrA-controlled proteins reveal new dimensions of *Acinetobacter baumannii* desiccation tolerance

**DOI:** 10.1101/2021.08.11.455981

**Authors:** Yasuhiro Oda, Madelyn M. Shapiro, Nathan M. Lewis, Xuefei Zhong, Holly K. Huse, Weizhi Zhong, James E. Bruce, Colin Manoil, Caroline S. Harwood

**Affiliations:** Department of Microbiology, University of Washington, Seattle, Washington, 98195-7735 USA; Seattle Children’s Research Institute, Seattle, Washington, 98109 USA; Department of Plant and Microbial Biology. University of Minnesota, St. Paul, MN. 55108 USA; Analytical Chemistry Group. Regeneron Pharmaceuticals, Tarrytown, NY 10591 USA; Department of Pathology. Harbor-UCLA Medical Center, Torrance, CA 90502-2059 USA; Department of Genome Sciences, University of Washington, Seattle, Washington, 98195-5065 USA

**Keywords:** *Acinetobacter baumannii*, desiccation, CsrA, intrinsically disordered proteins

## Abstract

Hospital environments are excellent reservoirs for the opportunistic pathogen *Acinetobacter baumannii* in part because it is exceptionally tolerant to desiccation. We found that relative to other *A. baumannii* strains, the virulent strain AB5075 was strikingly desiccation resistant at 2% relative humidity (RH), suggesting that it’s a good model for studies of the functional basis of this trait. Consistent with results from other *A. baumannii* strains at 30% RH, we found the global post-transcriptional regulator CsrA to be critically important for desiccation tolerance of AB5075 at 2% RH. To identify CsrA-controlled proteins that may contribute to desiccation tolerance we used proteomics to identify proteins that were differentially present in wild type and *csrA* mutant cells. Subsequent mutant analysis revealed nine genes that were required for wild type levels of desiccation tolerance, five of which had modest phenotypes. Catalase and a universal stress protein gene were moderately important for desiccation tolerance and two genes of unknown function had very strong desiccation phenotypes. The predicted amino acid sequence of one of these genes predicts an intrinsically disordered protein. This category of proteins is widespread in eukaryotes but less so in prokaryotes. Our results suggest there may be mechanisms responsible for desiccation tolerance that have not previously been explored in bacteria.

**IMPORTANCE:** *Acinetobacter baumannii* is commonly found in terrestrial environments but can cause nosocomial infections in very sick patients. A factor that contributes to the prevalence of *A. baumannii* in hospital settings is that it is intrinsically resistant to dry conditions. Here, we established the virulent strain *A. baumannii* AB5075 as a model for studies of desiccation tolerance at very low relative humidity. Our results show that this trait depends on two proteins of unknown function, one of which is predicted to be an intrinsically disordered protein. This category of protein is critical for the small animals named tardigrades to survive desiccation. Our results suggest that *A. baumannii* may have novel strategies to survive desiccation that have not previously been seen in bacteria.
