## Supplemental Table 1 for "CsrA-controlled proteins reveal new dimensions of *Acinetobacter baumannii* desiccation tolerance"

### Sheet: Table S1
Table S2. Mutants tested for dessication tolerance
AB locus transposon mutant	Cell number (x105) at day 0a	Cell number (x105) at day 0a STDERV	Cell number (x105) at day 6a	Cell number (x105) at day 6a STDERV	Ratio (day 0/day 6)	Gene name	Putative function of mutated gene	Locus for Tn-seq and Proteomics analyses	Tn-seq (ratio day 0/day 6)	Day 0 reads/kb	Day 6 reads/kb	Proteomics (ratio WT/∆csrA)	∆csrA read count	WT read count
AB5075 (WT)	586.667	35.1188	35.0667	14.0233	16.73
AB5075 (WT)b	675	1.8412	2.45	1.20139	275.51
ABUW_0301::Tn	293.75	122.704	23.375	6.34265	12.5668		LemA	ABUW_0301	1.6115	5713.33	3544.98	2.74603	30.5	85.5
ABUW_0585::Tn	646.667	180.629	33.5	15.0167	19.3035		two-component system histidine kinase sensor component	ABUW_0585	61.8363	4509.29	71.9392	4.66667	0.5	6
ABUW_0628::Tn	222.5	62.2495	28.075	16.405	7.9252		peroxidase	ABUW_0628	1.05789	5226.54	4940.49	4.26316	8.5	39.5
ABUW_0641::Tn	450	86.0233	46.75	8.22091	9.62567		porin B	ABUW_0641	1.47257	5384.54	3656.24	2.05263	65.5	135.5
ABUW_0916::Tn	317.5	177.647	11.575	9.95703	27.4298		biofilm-associated protein	ABUW_0916	0.840509	3452.5	4107.82	2.568	61.5	159.5
ABUW_0944::Tn	372.5	104.363	43	12.2746	8.66279		oxidoreductase alpha (molybdopterin) subunit	ABUW_0944	1.00535	3321.94	3304.25	5.25	1	9.5
ABUW_1000::Tn	302.5	104.682	23	14.2829	13.1522	ruvA	Holliday junction DNA helicase RuvA	ABUW_1000	196.388	195.388	0	NDc
ABUW_1227::Tn	312.5	51.2348	35.25	3.86221	8.86525		acyl-CoA dehydrogenase	ABUW_1227	1.08371	2445.41	2256.44	28.5	0	27.5
ABUW_1466::Tn	311.25	61.4241	35.25	10.7819	8.82979		hypothetical protein	ABUW_1466	2.18154	467.508	213.761	9.38095	9.5	97.5
ABUW_1590::Tn	290	97.6388	36	10.5515	8.05556		bacterial surface antigen D14	ABUW_1590	0.444833	0.401134	2.1498	9.33333	0.5	13
ABUW_1621::Tn	362.5	45.7347	28.5	17.5594	12.7193	ald1	aldehyde dehydrogenase	ABUW_1621	0.886471	1637.86	1847.75	0.245902	273.5	66.5
ABUW_1624::Tn	362.5	62.3832	26.75	9.70824	13.5514		alcohol dehydrogenase, iron-containing	ABUW_1624	0.984356	3157.23	3207.43	0.146245	252	36
ABUW_1631::Tn	277.5	80.5709	20.25	11.5289	13.7037		spore coat protein U	ABUW_1631	1.12456	3438.58	3057.6	32.5	0	31.5
ABUW_1980::Tn	380	46.9042	24	11.5758	15.8333		oxidoreductase	ABUW_1980	0.836764	3557.62	4251.84	0.0577889	198	10.5
ABUW_1982::Tn	320	64.8074	27.5	18.3757	11.6364		outer membrane protein E	ABUW_1982	1.0265	1568.88	1528.36	0.0108108	91.5	0
ABUW_2390::Tn	326.667	23.094	59.3333	17.0098	5.50562	cioB	cytochrome D ubiquinol oxidase, subunit II	ABUW_2390	28.7059	1102.45	37.44	ND
ABUW_2433::Tn	371.667	116.519	0.176833	0.232888	2101.79		KGG domain-containing protein	ABUW_2433	6.85379	1048.56	152.135	4.33333	6.5	31.5
ABUW_2435::Tn	212.5	144.957	41.75	28.6378	5.08982		oxidoreductase	ABUW_2435	0.966703	1156.48	1196.35	30.3333	0.5	44.5
ABUW_2436::Tn	402.5	123.39	3.155	2.02783	127.575	katE	catalase	ABUW_2436	1.32958	1312.7	987.053	3.20513	96.5	311.5
ABUW_2437::Tn	478	215.757	0.1882	0.370561	2539.85		heme oxygenase-like protein	ABUW_2437	10.963	2523.96	229.316	10.5	0	9.5
ABUW_2526::Tn	377.5	85	29.25	9.14239	12.906	paaF	phenylacetate-CoA ligase	ABUW_2526	0.699909	1695.62	2423.05	0.0833333	11	0
ABUW_2639::Tn	406.25	59.0248	3.9375	1.28945	103.175		universal stress protein family	ABUW_2639	19.4324	728.833	36.5576	4.375	3	16.5
ABUW_2724::Tn	257.5	38.8909	5.95	5.72756	43.2773		hypothetical protein	ABUW_2724	0.600186	789.314	1315.78	2.38021	95	227.5
ABUW_2730::Tn	187.5	17.6777	26	2.82843	7.21154		OmpA/MotB	ABUW_2730	1.0156	2302.48	2267.11	3.42478	55.5	192.5
∆ABUW_2750b	267.5	0.298608	0.002	0	133750	csrA	carbon storage regulator	ABUW_2750	19.8939	133.391	5.75537	8.5	0	7.5
ABUW_2887::Tn	247.5	10.6066	28.75	11.6673	8.6087		lipoprotein	ABUW_2887	1.11203	2017.86	1814.48	11	5	65
ABUW_2954::Tn	462.5	108.436	6.775	4.82658	68.2657		putative transcriptional regulator	ABUW_2954	13.5819	355.597	25.2552	ND
ABUW_3106::Tn	272.5	102.53	28.5	4.24264	9.5614		peptidoglycan-binding LysM	ABUW_3106	1.07338	2117.34	1972.53	2.10577	51	108.5
ABUW_3123::Tn	282.5	31.8198	8.75	3.18198	32.2857	otsA	trehalose-6-phosphate synthase	ABUW_3123	1.29899	16878.8	12993.6	10.5	0	9.5
ABUW_3181::Tn	412.5	91.0586	36.25	4.85627	11.3793	bmfR	two-component system response regulator protein	ABUW_3181	7.09545	6.09545	0	1.26255	128.5	162.5
ABUW_3260::Tn	280	104.881	31	18	9.03226		putative two-component response regulator	ABUW_3260	9.84275	83.1649	7.55095	2.83333	2	7.5
ABUW_3346::Tn	342.5	45.9619	13	16.2635	26.3462	acnA	aconitate hydratase 1	ABUW_3346	0.596702	1233.43	2067.76	3.17391	33.5	108.5
ABUW_3390::Tn	382.5	42.72	26.75	15.1079	14.2991	gapN	aldehyde dehydrogenase	ABUW_3390	1.082	5363.24	4956.72	3.82609	33.5	131
ABUW_3401::Tn	350	268.701	57.4	74.3876	6.09756	clpP	ATP-dependent Clp protease, proteolytic subunit ClpP	ABUW_3401	14.7767	228.007	14.4978	1	50.5	50.5
ABUW_3469::Tn	336.667	73.7111	25.0333	22.5965	13.4487	katG	catalase/peroxidase HPI	ABUW_3469	0.883147	1888.64	2138.67	1.28333	59	76
a Based on average of two or more biological replicates
b Cells were grown in M9/succinate medium . All other strains were grown in TSB medium
c ND, protein not detected
