## Supplemental Table 3 for "CsrA-controlled proteins reveal new dimensions of *Acinetobacter baumannii* desiccation tolerance"

### Sheet: Table S3A
Table S3A. Bacterial strains used in this study
Strain	Genotype, phenotype, or strain name (AB locus/transposon)	Reference, origin or description
A. baumannii
AB5075	A. baumannii isolate	Jacobs et. al. (2014)
ATCC17978	A. baumannii ATCC type strain	ATCC
ATCC19606	A. baumannii ATCC type strain	ATCC
∆ABUW_2750	In-frame deletion of ABUW_2750 (csrA)	This study
AB00836	tnab1_kr121205p01q155 (ABUW_0301::T26)	Gallagher et. al. (2015)
AB00837	tnab1_kr121205p02q122 (ABUW_0301::T26)	Gallagher et. al. (2015)
AB01568	tnab1_kr130913p05q177 (ABUW_0585::T26)	Gallagher et. al. (2015)
AB01569	tnab1_kr121128p07q108 (ABUW_0585::T26)	Gallagher et. al. (2015)
AB01570	tnab1_kr121213p01q180 (ABUW_0585::T26)	Gallagher et. al. (2015)
AB01710	tnab1_kr130917p06q112 (ABUW_0628::T26)	Gallagher et. al. (2015)
AB01711	tnab1_kr130917p09q179 (ABUW_0628::T26)	Gallagher et. al. (2015)
AB01749	tnab1_kr130903p03q147 (ABUW_0641::T26)	Gallagher et. al. (2015)
AB01750	tnab1_kr130913p01q118 (ABUW_0641::T26)	Gallagher et. al. (2015)
AB02487	tnab1_kr121119p04q137 (ABUW_0916::T26)	Gallagher et. al. (2015)
AB02488	tnab1_kr121127p04q118 (ABUW_0916::T26)	Gallagher et. al. (2015)
AB02557	tnab1_kr130917p05q178 (ABUW_0944::T26)	Gallagher et. al. (2015)
AB02558	tnab1_kr121204p02q175 (ABUW_0944:T26)	Gallagher et. al. (2015)
AB02700	tnab1_kr121205p03q125 (ABUW_1000::T26)	Gallagher et. al. (2015)
AB02701	tnab1_kr121203p04q141 (ABUW_1000::T26)	Gallagher et. al. (2015)
AB03328	tnab1_kr130903p04q167 (ABUW_1227::T26)	Gallagher et. al. (2015)
AB03329	tnab1_kr130913p05q184 (ABUW_1227::T26)	Gallagher et. al. (2015)
AB03915	tnab1_kr121128p08q159 (ABUW_1466::T26)	Gallagher et. al. (2015)
AB03916	tnab1_kr121128p08q173 (ABUW_1466::T26)	Gallagher et. al. (2015)
AB04233	tnab1_kr140806p02q131 (ABUW_1590::T26)	Gallagher et. al. (2015)
AB04236	tnab1_kr121204p01q165 (ABUW_1590::T26)	Gallagher et. al. (2015)
AB04304	tnab1_kr121128p05q171 (ABUW_1621::T26)	Gallagher et. al. (2015)
AB04306	tnab1_kr130917p05q101 (ABUW_1621::T26)	Gallagher et. al. (2015)
AB04314	tnab1_kr121128p05q143 (ABUW_1624::T26)	Gallagher et. al. (2015)
AB04315	tnab1_kr130913p02q102 (ABUW_1624::T26)	Gallagher et. al. (2015)
AB04331	tnab1_jr130920p01q122 (ABUW_1631::T101)	Gallagher et. al. (2015)
AB04332	tnab1_kr121203p06q196 (ABUW_1631::T26)	Gallagher et. al. (2015)
AB05245	tnab1_kr130909p01q166 (ABUW_1980::T26)	Gallagher et. al. (2015)
AB05246	tnab1_kr121211p02q137 (ABUW_1980::T26)	Gallagher et. al. (2015)
AB05252	tnab1_kr130917p01q120 (ABUW_1982::T26)	Gallagher et. al. (2015)
AB05253	tnab1_kr121127p01q117 (ABUW_1982::T26)	Gallagher et. al. (2015)
AB06291	tnab1_kr121203p01q172 (ABUW_2390::T26)	Gallagher et. al. (2015)
AB06292	tnab1_kr130917p03q185 (ABUW_2390::T26)	Gallagher et. al. (2015)
AB06293	tnab1_kr121127p03q124 (ABUW_2390::T26)	Gallagher et. al. (2015)
AB06414	tnab1_kr121204p01q140 (ABUW_2433::T26)	Gallagher et. al. (2015)
AB06415	tnab1_jr130919p02q116 (ABUW_2433::T101)	Gallagher et. al. (2015)
AB06420	tnab1_kr121128p03q144 (ABUW_2435::T26)	Gallagher et. al. (2015)
AB06421	tnab1_kr121204p07q151 (ABUW_2435::T26)	Gallagher et. al. (2015)
AB06423	tnab1_kr130917p12q154 (ABUW_2436::T26)	Gallagher et. al. (2015)
AB06425	tnab1_kr121213p04q158 (ABUW_2436::T26)	Gallagher et. al. (2015)
AB06426	tnab1_kr121213p04q106 (ABUW_2437::T26)	Gallagher et. al. (2015)
AB06427	tnab1_kr130913p05q140 (ABUW_2437::T26)	Gallagher et. al. (2015)
AB06657	tnab1_kr121203p03q167 (ABUW_2526::T26)	Gallagher et. al. (2015)
AB06658	tnab1_kr121128p02q112 (ABUW_2526::T26)	Gallagher et. al. (2015)
AB06948	tnab1_kr130916p08q163 (ABUW_2639::T26)	Gallagher et. al. (2015)
AB06949	tnab1_kr121213p03q124 (ABUW_2639::T26)	Gallagher et. al. (2015)
AB07124	tnab1_kr121205p01q140 (ABUW_2724::T26)	Gallagher et. al. (2015)
AB07125	tnab1_kr121205p08q119 (ABUW_2724::T26)	Gallagher et. al. (2015)
AB07142	tnab1_kr121128p07q184 (ABUW_2730::T26)	Gallagher et. al. (2015)
AB07143	tnab1_kr121210p01q145 (ABUW_2730::T26)	Gallagher et. al. (2015)
AB07189	tnab1_kr121127p07q113 (ABUW_2750::T26)	Gallagher et. al. (2015)
AB07552	tnab1_kr130917p10q126 (ABUW_2887::T26)	Gallagher et. al. (2015)
AB07553	tnab1_kr121212p01q150 (ABUW_2887::T26)	Gallagher et. al. (2015)
AB07748	tnab1_kr130917p01q155 (ABUW_2954::T26)	Gallagher et. al. (2015)
AB07749	tnab1_kr130917p06q109 (ABUW_2954::T26)	Gallagher et. al. (2015)
AB08136	tnab1_kr121127p05q190 (ABUW_3106::T26)	Gallagher et. al. (2015)
AB08137	tnab1_kr121205p05q193 (ABUW_3106::T26)	Gallagher et. al. (2015)
AB08170	tnab1_kr121213p01q128 (ABUW_3123::T26)	Gallagher et. al. (2015)
AB08172	tnab1_kr121203p04q104 (ABUW_3123::T26)	Gallagher et. al. (2015)
AB08302	tnab1_kr130917p10q112 (ABUW_3181::T26)	Gallagher et. al. (2015)
AB08303	tnab1_kr130916p04q143 (ABUW_3181::T26)	Gallagher et. al. (2015)
AB08501	tnab1_kr121119p01q138 (ABUW_3260::T26)	Gallagher et. al. (2015)
AB08504	tnab1_kr130903p03q158 (ABUW_3260::T26)	Gallagher et. al. (2015)
AB08740	tnab1_kr121204p08q156 (ABUW_3346::T26)	Gallagher et. al. (2015)
AB08741	tnab1_kr130903p01q166 (ABUW_3346::T26)	Gallagher et. al. (2015)
AB08869	tnab1_kr130917p06q118 (ABUW_3390::T26)	Gallagher et. al. (2015)
AB08870	tnab1_kr121119p04q136 (ABUW_3390::T26)	Gallagher et. al. (2015)
AB08901	tnab1_kr130917p05q157 (ABUW_3401::T26)	Gallagher et. al. (2015)
AB08902	tnab1_kr121127p04q191 (ABUW_3401::T26)	Gallagher et. al. (2015)
AB09110	tnab1_kr121127p08q183 (ABUW_3469::T26)	Gallagher et. al. (2015)
Other species
E. coli NEB 10-beta	Δ(ara-leu) 7697 araD139 fhuA ΔlacX74 galK16 galE15 e14- ϕ80dlacZΔM15 recA1 relA1 endA1 nupG rpsL (StrR) rph spoT1 Δ(mrr-hsdRMS-mcrBC)	New England Bio Labs
E. coli S17-1	thi pro hdsR hdsM+ recA; chromosomal insertion of RP4-2 (Tc::Mu Km::Tn7)	Simon et. al. (1983)
E. coli W3110		Gift from Dr. Manoil (Univerity of Washington, USA)
P. aeruginosa PAO1		Jacobs et. al. (2003)
REFERENCES
Jacobs et. al. (2014). AB5075, a highly virulent isolate of Acinetobacter baumannii, as a model strain for the evaluation of pathogenesis and antimicrobial treatments. MBio; 5:e01076-14
Gallagher et. al. (2015). Resources for genetic and genomic analysis of emerging pathogen Acinetobacter baumannii. J Bacteriol; 197:2027-35
Simon et. al. (1983). A broad host range mobilization system for in vivo genetic engineering: transposon mutagenesis in gram-negative bacteria. Bio/Technology; 1:784-91
Jacobs et. al. (2003). Comprehensive transposon mutant library of Pseudomonas aeruginosa. Proc Natl Acad Sci U S A; 100:14339-44

### Sheet: Table S3B
Table S3B. Plasmids and primers used in this study
Note: a Restriction sites are underlined
Plasmid and primer	Genotype, phenotype, or sequence of the primera (5’ to 3’)	Reference, origin or description
Plasmid
pEX2-TetRA	Mobilizable suicide vector; sacB	Gallagher et. al. (2017)
pMMB67EH-TetRA	Expression vector containing pTac promoter; Tcr	Schaefer et. al. (2016)
pEXABUW2750	In-frame deletion of ABUW_2750 (csrA) gene (constructed by PCR and cloned into BamHI/PstI sites of pEX2-TetRA) ; Tcr	This study
pAB2750	ABUW_2750 (csrA) cloned into pMMB67EH-TetRA; Tcr	This study
pAB2433	ABUW_2433 cloned into pMMB67EH-TetRA; Tcr	This study
pAB2437	ABUW_2437 cloned into pMMB67EH-TetRA; Tcr	This study
Primers
AB2750F1Fw_BamHI	CGCGGATCCACCGTGTTGATTTAGCAAAAGC	csrA forward
AB2750F1Rv	GAGAGAACAACTTCATACTAGTTTATCTCCTTGCTAAACG	csrA deletion reverse
AB2750F2Fw	CGTTTAGCAAGGAGATAAACTAGTATGAAGTTGTTCTCTC	csrA deletion forward
AB2750F2Rv_PstI	GGCCTGCAGCAGAAGCTACACATGCAGAAAT	csrA reverse
AB2750CPFw_BamHI	CGCGGATCCAGCAAGGAGATAAACATGCTG	Complementation of csrA forward
ABU750CPRv_HindIII	GGCAAGCTTCTAACGATTGAAGTTTTTCT	Complementation of csrA reverse
AB2433CPFw_EcoRI	CGCGAATTCTAATATAGGAAGATATAACT	Complementation of ABUW_2433 forward
AB2433CPRv_HindIII	GGCAAGCTTTTAAGACGTAAAGCGTCCAT	Complementation of ABUW_2433 reverse
AB2437CPFw_EcoRI	CGCGAATTCCTCACAAACGGAGAATGAAA	Complementation of ABUW_2437 forward
AB2437CPRv_HindIII	GGCAAGCTTCTAGTTTTTAAACGTACCTA	Complementation of ABUW_2437 reverse
REFERENCE
Gallagher et. al. (2017). Importance of core genome functions for an extreme antibiotic resistance traits. mBio; 8:e01655-17
Schaefer et. al. (2016). A LuxR homolog in a cottonwood tree endophyte that activates gene expression in response to a plant signal or specific peptides. mBio; 7:e01101-16
